# Diverse toxin repertoire but limited metabolic capacities inferred from the draft genome assemblies of three *Spiroplasma* (Citri clade) strains associated with *Drosophila*

**DOI:** 10.1101/2024.09.23.613922

**Authors:** Paulino Ramirez, Humberto Martinez Montoya, Rodolfo Aramayo, Mariana Mateos

## Abstract

*Spiroplasma* (Class Mollicutes) is a diverse wall-less bacterial genus whose members are strictly dependent on eukaryotic hosts (mostly arthropods and plants), with which they engage in pathogenic to mutualistic interactions. *Spiroplasma* are generally fastidious to culture *in vitro*, especially those that are vertically transmitted by their hosts, which include flies in the genus *Drosophila*. *Drosophila* has been invaded by at least three independent clades of *Spiroplasma*: Poulsonii (the best studied; contains reproductive manipulators and defensive mutualists associated two major clades of *Drosophila*; and has among the highest substitution rates within bacteria); Citri (restricted to the *repleta* group of *Drosophila*); and Ixodetis. We report the first genome drafts of *Drosophila*-associated Citri Clade *Spiroplasma*: strain *s*Moj from *D. mojavensis*; strain *s*Ald-Tx from *D. aldrichi* from Texas (newly discovered; also associated with *D. mulleri*); and strain *s*Hy2 from *D. hydei* (the only *Drosophila* species known to naturally also harbor a Poulsonii clade strain, thereby providing an arena for horizontal gene transfer). Compared to their Poulsonii clade counterparts, we infer that the three Citri clade strains have: (1) equal or worse DNA repair abilities; (b) more limited metabolic capacities, which may underlie their comparatively lower titers and transmission efficiency; and (c) similar content of toxin domains, including at least one ribosome inactivating protein (RIP), which are implicated in the Poulsonii-conferred defense against natural enemies. As a byproduct of our phylogenomic analyses and exhaustive search for certain toxin domains in public databases, we document the toxin repertoire in close relatives of *Drosophila*-associated *Spiroplasma*, and in a very divergent newly discovered lineage (i.e., “clade X”). Phylogenies of toxin-encoding genes or domains imply substantial exchanges between closely and distantly related strains. Surprisingly, despite encoding several toxin genes and achieving relatively high prevalences in certain natural populations (*s*Ald-Tx in this study; *s*Moj in prior work), fitness assays of *s*Moj (this study) and *s*Ald-Tx (prior work) in the context of wasp parasitism fail to detect a beneficial effect to their hosts. Thus, how Citri clade strains persist in their *Drosophila* host populations remains elusive.

**Data summary:** All novel sequencing data are available through National Center for Biotechnology Information (NCBI) repositories. Illumina raw reads, assemblies, and NCBI annotations are available under BioProject Nos. PRJNA506493 for sHy2, PRJNA506491 for sAld-Tx, and PRJNA355307 for sMoj. Oxford Nanopore (MinIon) reads for sHy2 are under SRA Accession Number SRR12348752.

Supporting Material is available under the DOI 10.6084/m9.figshare.c.7437997 or as accompanying supporting documents in the corresponding preprint server or scientific journal.

**Impact statement:** Symbiotic associations between arthropods and inherited microbes are pervasive, taxonomically and mechanistically diverse, and strongly influential. Research into the mechanisms and processes governing such heritable interactions is hindered by our inability to culture most inherited symbionts outside of their hosts. We studied three heritable strains of *Spiroplasma* (Citri clade) that naturally associate with *Drosophila* flies, and that reach relatively high prevalence in certain host populations, but appear to lack traits that would enable them to persist in host populations (e.g. such as high vertical transmission efficiency, reproductive manipulation, or fitness benefits). We compared their genomes to those of a separate *Spiroplasma* clade (Poulsonii) that associates with *Drosophila*, which does exhibit some of the traits that contribute to persistence, including protection against natural enemies of their hosts, and also has among the highest DNA substitution rates recorded for bacteria. Compared to Poulsonii, the three Citri clade strains have smaller genomes and fewer genes, leading us to predict they have similarly high DNA substitution rates, but more limited metabolic capacities, which may explain the comparatively lower densities they achieve within individual hosts, and their frequent loss in lab colonies of their hosts. However, the toxin repertoire of Citri clade was comparatively diverse, and the result of horizontal gene exchange among close and distant strains, and within-genome shuffling. We hypothesize that Citri clade strains persist via unknown fitness benefits conferred to their hosts, possibly mediated by toxins, or by substantial horizontal transmission. Our results, which also capitalized on publicly available assemblies, expand the range of *Spiroplasma* lineages that encode a particular combination of toxin types, and revealed the existence of a highly divergent lineage of *Spiroplasma* that associates with insects.
