## Supporting Table S8 for "Diverse toxin repertoire but limited metabolic capacities inferred from the draft genome assemblies of three *Spiroplasma* (Citri clade) strains associated with *Drosophila*"

### Sheet: Sheet2
	Supporting Table S8. Comparison of genes associated with energy metabolism, ferritin and spiralin among ten strains of the Citri (red headers) and Poulsonii (blue headers) clades. Green cells = we infer that the gene is functional. Yellow/red cells = gene is absent or inferred as non-functional (e.g. too short). Locus tags and or protein IDs are given for some.
	Spiroplasma Clade				Citri					Poulsonii
	Spiroplasma subclade				Drosophila-associated Citri clade			Other	Other	Poulsonii sensu stricto (s.s.)				Other
	Host Order				Diptera				Hymenoptera	Diptera
	Host (lower taxonomic level)				Subgenus Drosophia: repleta group			Phorid fly	Honeybee	Sub. Sophophora	Subgenus Drosophila		flesh-fly	tsetse fly
	Host genus				Drosophila			Megaselia	Apis	Drosophila			Sarcophaga	Glossina
	Host Species				aldrichi (East)	hydei	mojavensis	nigra	mellifera	melanogaster	hydei	neotestacea	carnaria	fuscipes
	main sugar imported/metabolized	KEGG ID	Gene name	Gene abbreviation	sAld_Tx	sHy2	sMoj	sNigra	S. melliferum	sMel	sHy1	sNeo	sCarn	sFus
	glucose	K20118	PTS sugar transporter	ptsG	EHU54_02560**	EHV01_01745**	BST80_02955^*	D9R21_RS00575	Y	Y	Y	Y	WP_338964135 (too short ~62%; transposase downstream)	DBIGMKEL_01193
														(MalX)
	glucose/trehalose	K02777	PTS glucose transporter subunit IIA	crr	EHU54_00450	EHV01_01310**	BST80_01795	D9R21_RS02165	Y	Y	Y	Y	WP_338964441	Y
	glucose	K01810	Glucose-6-phosphate isomerase	pgi	EHU54_02060	EHV01_01135	BST80_05105	D9R21_RS00285	Y	Y	Y	Y	WP_338965262	Y
					early stop codon	early stop codon	early stop codon
	Fructose	K02768 K02769 K02770	PTS fructose transporter subunit IIABC	fruA	EHU54_04900	EHV01_03395	BST80_02310	D9R21_RS01970	Y	MSROBK_RS11925_plus _MSROBK_RS11930	MNU24_05565	D6D54_RS08465_plus_RS08410	WP_338964871	DBIGMKEL_00416
										MSROBK_RS11915_plus_MSROBK_RS11920		D6D54_RS01710
												D6D54_RS01720
	Fructose	K02768 K02769	PTS fructose transporter subunit IIABC	fruA	EHU54_02420	EHV01_01190	BST80_02715	D9R21_RS02785	Y	MSROBK_RS11820plus_MSROBK_RS11815 **	N**	D6D54_RS06055	WP_338966570	DBIGMKEL_00860
		K02770									MNU24_03250
											MNU24_03245
											MNU24_03240
	fructose	K00850	6-phosphofructokinase 1 [EC:2.7.1.11]	pfkA	EHU54_02255	EHV01_02470	BST80_02140	D9R21_RS02315	Y	Y	Y	Y	WP_338963604	DBIGMKEL_00925
	fructose	K01624	fructose-1,6-bisphosphate aldolase, class II	Assuming “fpaA” from Paredes = fba	EHU54_02340	EHV01_04650	BST80_05065	D9R21_RS01230	Y	Y	Y	Y	WP_338964636	DBIGMKEL_00529
	fructose	K00134	type I glyceraldehyde-3-phosphate dehydrogenase	gap	EHU54_01930	EHV01_00465	BST80_05195	D9R21_RS00725	Y	Y	Y	Y	WP_338965184	DBIGMKEL_00988
	fructose	K00927	phosphoglycerate kinase	pgk	EHU54_00790	EHV01_00645	BST80_00655	D9R21_RS00840	Y	Y	Y	Y	WP_338965117	DBIGMKEL_00495
	fructose	K15633	2,3-bisphosphoglycerate-independent phosphoglycerate mutase	gpmI	EHU54_02865	EHV01_03675	BST80_00065	D9R21_RS01665	Y	Y	Y	Y	WP_338965485	DBIGMKEL_00034
	fructose	K01835	phospho-glucomutase = phospo-sugar-mutase	pgm	EHU54_00940	EHV01_01980	BST80_01145	D9R21_RS00650	Y	Y	Y	Y	WP_338965431	DBIGMKEL_00063
	fructose	K01689	enolase= phosphopyruvate hydratase	eno	EHU54_03190	EHV01_03035	BST80_03095	D9R21_RS04745	Y	Y	Y	Y	WP_338964022	DBIGMKEL_01289
	fructose	K00873	pyruvate kinase	pyk	EHU54_02250	EHV01_02475	BST80_02135	D9R21_RS02320	Y	Y	Y	Y	WP_338963603	DBIGMKEL_00924
	maltose	no kegg	PTS glucose transporter subunit IIABC	malT	EHU54_04000	EHV01_03715	BST80_04535	N	Y	Y	Y	Y	WP_338963766?	DBIGMKEL_01126
					PTS glucose transporter subunit IIABC	PTS glucose transporter subunit IIABC	MBH8624274.1
	Trehalose	K02819	trehalose PTS system EIIBC or EIIBCA component [EC:2.7.1.201]	treB, treP	EHU54_04450*^	EHV01_02360	N	D9R21_RS08075	SMIPMB4A_v3c7780	N	N	N	N	N
					similar to WP_004028541.1 = PTS transporter subunit EIIC
						PTS sugar transporter subunit IIA		and D9R21_RS05650?
								based on blast from melliferum
								D9R21_RS01820 (partial)
								D9R21_RS01790
								(partial)
	Trehalose	K01226?	alpha,alpha-phosphotrehalase CDS	TreA	N	EHV01_02365*^	N	based on blast from melliferum	SMIPMB4A_v3c7790	N**	N	N	N	N
								D9R21_RS01795 with early stop. joined with D9R21_RS08135
		K03436	DeoR family transcriptional regulator	fruR	EHU54_02425**	EHV01_01195**	BST80_02720 =MBH8623990	D9R21_RS02790	Y	Y	Y	Y		DBIGMKEL_00859
								D9R21_RS02250					N
		K02530	DeoR family transcriptional regulator, lactose phosphotransferase system repressor	lacR	EHU54_03370	EHV01_03605	BST80_04970	D9R21_02285	ELL44560.1	SMSRO_SF010000	PMBNAAIA_00390	D6D54_RS08140?	N	DBIGMKEL_00896
	Glycerol	K02440	annotated as an aquaporin = glycerol uptake facilitator protein	glpF	N	N	N	N	Y	Y	Y	Y		DBIGMKEL_01285
										MSROBK_RS08075
													WP_338964011
										MSROBK_018810
										WP_040093869
	Glycerol	K00864	glycerol kinase	glpK	N	N	BST80_03105	N	Y	Y	Y	Y	WP_338964015	DBIGMKEL_01288
	Glycerol	K00105?	glycerol-3-phosphate oxidase	glpO	N	N	N	N	Y	Y	Y	Y		DBIGMKEL_01286
													WP_338964013
														DBIGMKEL_01287
	Glycerol	K01126	glycerophosphoryl diester phosphodiesterase	glpQ	N	N	BST80_03945 (early stop codon)	N		Y	Y	N	WP_338963808	N
										MSROBK_RS07005	MNU24_07570
	G-3P <-> DHAP	K00057	NAD(P)H-dependent glycerol-3-phosphate dehydrogenase	gpsA	EHU54_02880	EHV01_03495	BST80_00080	D9R21_RS01650	Y	Y	Y	Y		DBIGMKEL_00037
													WP_338965477
	gluconeogenesis	K02446	fructose 1,6-bisphosphatase II	glpX	EHU54_04515**	EHV01_03855**	BST80_04390 = MBH8624247	D9R21_RS04495	Y	N	N	N	N	N
			Ald-keto reductase	akr	EHU54_04520	EHV01_03860	BST80_04395	D9R21_RS04500	WP_004027827.1 & WP_004027699.1	N	TS70_01195	D6D54_RS08775	WP_338964028	Y
													WP_338964296
	N-Acetylmuramic acid (MurNac)		PTS system N-acetylmuramic acid-specific EIIBC component	MurP	N	EHV01_03645	N	N	Y	Y	partial MNU24_07355 MNU24_07350	N	N	N
						truncated			SMIPMB4A_v3c0830
	N-Acetylmuramic acid (MurNac)		N-acetylmuramic acid 6-phosphate etherase	MurQ	N	EHV01_03640	N	N	Y	Y	Y	N	N	N
						early stop
	N-Acetylmuramic acid (MurNac)	K01443	N-acetylglucosamine-6-phosphate deacetylase	nagA	EHU54_03615	EHV01_02375	BST80_03445	parts in three loci:	Y	N	Y	Y	WP_338964085	DBIGMKEL_01167
					early stop	early stop		D9R21_RS08025
								D9R21_RS08020
								D9R21_RS08015
	N-Acetylmuramic acid (MurNac)	K02564	glucosamine-6-phosphate deaminase	nagB	EHU54_03620	partial in two contigs EHV01_05240	BST80_03450	parts in two loci:	Y	Y	Y	N	WP_338966565 (short)	DBIGMKEL_01166
					early stop	EHV01_02370		D9R21_RS08010
								D9R21_RS08005
	N-Acetylmuramic acid (MurNac)	?	PTS system N-acetylglucosamine-specific transporter IIBC component	nagE	N	N	N	N	Y	N	N	N	N	pseudogenized
	Arginine	K01478	arginine deiminase	ArcA	EHU54_05210**	EHV01_00435**	BST80_01010**	N	Y	SMSRO_SF004590 SMSRO_SF004620	WP_241460092 WP_276574573 WP_241460258	N*^	N	DBIGMKEL_00181
	Arginine	K00611	ornithine carbamoyltransferase	ArcF	N	N	N	N	Y	Y	WP_198049521	MBW3057982	WP_338965124 (too short)	DBIGMKEL_00180
	Arginine	?	arginine-ornithine antiporter = YfcC family protein	ArcD	N	N	N	N	Y	Y	WP_198049520	Y	N	Y
	Arginine	K00926	carbamate kinase	ArcC	N	N	N	N	Y	N*	WP_198049519	MBW3058052	N	N
	Pyruvate oxidation	K00161	pyruvate dehydrogenase (acetyl-transferring) E1 component subunit alpha	pdhA	EHU54_00915*	EHV01_04960**,*^	BST80_01120*^	Y	Y	MSROBK_RS02855 = WP_227991387	MNU24_06745	Y	WP_338965438	DBIGMKEL_00058
								D9R21_RS00625
	Pyruvate oxidation	K00162	pyruvate dehydrogenase	pdhB	N	N	N	D9R21_00625	Y	MSROBK_RS02860 =WP_040093010 = alpha-ketoacid dehydrogenase subunit beta	MNU24_0675	Y	WP_338965440	DBIGMKEL_00057
	Pyruvate oxidation	K00627	pyruvate d ehydrogenase; pyruvate dehydrogenase E2 component (dihydrolipoyllysine-residue acetyltransferase)	pdhC, aceF	EHU54_00935	EHV01_02685	BST80_02325	D9R21_00620	Y	MSROBK_RS02865 = WP_040093011	MNU24_06755	Y	WP_338965442	DBIGMKEL_00056
					EHU54_03320			D9R21_00650
								D9R21_04315
	Pyruvate oxidation	K00382	pyruvate dehydrogenase;	pdhD, lpd	N	N	N	D9R21_00615	Y	MSROBK_RS02870 =WP_040093012	MNU24_06760	Y	WP_338965443	DBIGMKEL_00055
			dihydrolipoyl dehydrogenase
	?	K03484	LacI family transcriptional regulator	LacI = scrR	EHU54_04455	EHV01_02355	N	D9R21_RS08150	SRED_002072, SRED_002073	N	N	N	N	N
	GA-3P <-> G-3P	K01803	triose-phosphate isomerase	tpiA	EHU54_00765	EHV01_00620	BST80_00630	D9R21_RS04795	Y	Y	Y	Y	WP_338965146	DBIGMKEL_00505
	Chitin		chitinase	chiA	N	N	N	N	Y	N	N	N	N	N
	Chitin		putative chitinase	putative chitinase-like	region of high similarity LDIEINPK_128 (no CDS)	EHV01_02230	BST80_0456	D9R21_RS05030 frameshift plus others	N	SMSRO_SF011210	N	D6D54_RS07130 = WP_127093240	WP_338963678	N
					EHU54_04440 has frameshift
	Cellobiose	K01223	6-phospho-beta-glucosidase	bglC or bglA	N	N	N	N	SMIPMB4A_v3c6000	N	MNU24_05660	early stop; split into:	N	pseudogenized
											glycoside hydrolase family 1 protein	D6D54_RS10520
												D6D54_RS10525
	Cellobiose	N/A	glucokinase = ROK family	glk	N	N	N	N	SMIPMB4A_v3c5980	N	MNU24_RS05670 = WP_241460065	D6D54_RS01815 early stop	N	pseudogenized
												“ROK family”
	Cellobiose	K02760	cellobiose PTS system EIIB component	celA	EHU54_03270	N	BST80_02745	D9R21_05055	Y	Y	MNU24_05635	D6D54_RS10510 partial remnant	N	DBIGMKEL_00922
											partial remnant
	Cellobiose	K02761	PTS system cellobiose-specific component IIC	celB	N	N	N	N	Y	N	broken into 3 contigs	early stop codon breaks it into two	N	pseudogenized
											MNU24_05640	D6D54_RS10510
											MNU24_05645	D6D54_RS10515
											MNU24_05650
	Cellobiose	K02759	PTS system lactose/cellobiose-specific IIA component	celC	N	N	N	N	Y	N	N	D6D54_RS01820 a little shorter	N	Y
	terpenoid C55 synthesis	K01662	1-deoxy-D-xylulose-5-phosphate synthase [EC:2.2.1.7]	dxs	EHU54_02765	EHV01_02835	N	D9R21_03180	Y	SMSRO_SF013310	PMBNAAIA_00280	D6D54_07045	WP_338966408	DBIGMKEL_01153
	terpenoid C55 synthesis	K00099	1-deoxy-D-xylulose-5-phosphate reductoisomerase [EC:1.1.1.267]	dxr	EHU54_01015	N	BST80_00825	D9R21_01445	Y	SMSRO_SF020270	PMBNAAIA_01455	D6D54_03265	WP_338965542	DBIGMKEL_01038
	terpenoid C55 synthesis	K00991	2-C-methyl-D-erythritol 4-phosphate cytidylyltransferase [EC:2.7.7.60]	ispD	EHU54_03500	EHV01_03050	BST80_03180	D9R21_00315	Y	SMSRO_SF000330	PMBNAAIA_01033	D6D54_01065	WP_338964762	DBIGMKEL_01103
	terpenoid C55 synthesis	K00919	4-diphosphocytidyl-2-C-methyl-D-erythritol kinase [EC:2.7.1.148]	ispE	EHU54_02320	EHV01_01845	BST80_01080	D9R21_01260	Y	SMSRO_SF023760	PMBNAAIA_01132	D6D54_01195	WP_338964650	DBIGMKEL_00536
	terpenoid C55 synthesis	K01770	2-C-methyl-D-erythritol 2,4-cyclodiphosphate synthase [EC:4.6.1.12]	ispF	EHU54_01140	EHV01_00380	BST80_00955	D9R21_01105	Y	SMSRO_SF004450	PMBNAAIA_01280	D6D54_00240	WP_338965225	DBIGMKEL_01006
	terpenoid C55 synthesis	K03527	4-hydroxy-3-methylbut-2-en-1-yl diphosphate reductase [EC:1.17.7.4]	ispH, lytB	EHU54_01065*	N	BST80_00775	D9R21_02605	Y	SMSRO_SF019600	PMBNAAIA_01443	D6D54_03210	WP_338965564	DBIGMKEL_01027
	terpenoid C55 synthesis	K03526	(E)-4-hydroxy-3-methylbut-2-enyl-diphosphate synthase [EC:1.17.7.1 1.17.7.3]	gcpE, ispG	EHU54_03820	EHV01_02745	BST80_04275	D9R21_02555	Y	SMSRO_SF012290	PMBNAAIA_00101	D6D54_04135	WP_338966039	DBIGMKEL_00731
	DAG-3P > cardiolipin	K00981	phosphatidate cytidylyltransferase [EC:2.7.7.41]	cdsA	EHU54_01010	N	BST80_00830	D9R21_01440	Y	SMSRO_SF020260	PMBNAAIA_01456	D6D54_03270	WP_338966594	N
	DAG-3P > cardiolipin	K00995	CDP-diacylglycerol---glycerol-3-phosphate 3-phosphatidyltransferase [EC:2.7.8.5]	pgsA, PGS1	EHU54_04955	EHV01_03830	BST80_01340	D9R21_06075	Y	SMSRO_SF011640	PMBNAAIA_00237	N	WP_338963504	DBIGMKEL_00771
	DAG-3P > cardiolipin	K06131	cardiolipin synthase A/B [EC:2.7.8.-]	clsA_B	EHU54_00495	EHV01_03135	BST80_01750	D9R21_03450	Y	SMSRO_SF001010	PMBNAAIA_00986	D6D54_05955	WP_338964418	DBIGMKEL_00338
	DAG-3P > cardiolipin?		lysophospholipase = alpha/beta hydrolase	pldB	found in 2 contigs EHU54_03025 EHU54_02740	EHV01_01080*	BST80_03210*	N; too different	WP_004027650	WP_258267084 (short)	WP_276574507 (short)	N; too different	WP_338963967	DBIGMKEL_01251
			1-acyl-sn-glycerol-3-phosphate acyltransferase		EHU54_03060 (244aa)	N	BST80_02625 MBH8623974	WP_126821090	WP_004028615 WP_004029135	WP_040093110	WP_040093110	WP_040093110	WP_338965707	DBIGMKEL_00248
	?	K13292	phosphatidylglycerol---prolipoprotein diacylglyceryl transferase [EC:2.5.1.145]	lgt, umpA	EHU54_00800 EHU54_04770	EHV01_00655	BST80_00665 BST80_04375	D9R21_01825 D9R21_00840	WP_004028311 WP_004028545	SMSRO_SF020070 SMSRO_SF021410	PMBNAAIA_00754 PMBNAAIA_01234	D6D54_00495 D6D54_03415	WP_338965525 WP_338965112	N
			Ferritin	Ftn	EHU54_04765*^	N	BST80_04380*	D9R21_RS01810	SPM_RS05130	MSROBK_RS08790	MNU24_03630	D6D54_RS03450	WP_338963774 WP_338965526	DBIGMKEL_00005
										MSROBK_RS09225
			Spiralin		EHU54_02260	EHV01_02465	BST80_02145	shorter version	Y	Y	Y	Y	WP_338963622 WP_338966601	DBIGMKEL_00951
								D9R21_RS06500						DBIGMKEL_00655
								D9R21_RS08195
								D9R21_RS08345
