## Supporting Table S7 for "Diverse toxin repertoire but limited metabolic capacities inferred from the draft genome assemblies of three *Spiroplasma* (Citri clade) strains associated with *Drosophila*"

### Sheet: Sheet1
	Supporting Table S7. DNA Repair associated genes that are present in at least one of the insect endosymbionts Arsenophonus nasonae, Wolbachia (wMel), and Buchnera aphidicola (APS). Comparison of annotations (from BlastKoala and/or NCBI) for ten Spiroplasma strains (red font = Citri clade; blue font = Poulsonii clade) for genes associated with DNA repair. Colored cells (yellow or red imply nonfunc…
	Spiroplasma Clade		Citri					Poulsonii
	Spiroplasma subclade		Drosophila-associated Citri clade			Other	Other	Poulsonii sensu stricto (s.s.)				Other
	Host Order		Diptera				Hymenoptera	Diptera
	Host (lower taxonomic level)		Subgenus Drosophia: repleta group			Phorid fly	Honeybee	Sub. Sophophora	Subgenus Drosophila		flesh-fly	tsetse fly
	Host genus		Drosophila			Megaseiia	Apis	Drosophila			Sarcophaga	Glossina
	Host Species		aldrichi (East)	hydei	mojavensis	nigra	mellifera	melanogaster	hydei	neotestacea	carnaria	fuscipes
Pathway or Brite category	Gene name	KEGG ID	sAld_Tx	sHy2	sMoj	sNigra	S. melliferum	sMel	sHy1	sNeo	sCarn	sFus
Homologous recombination	recJ	K07462	N	N	N	N	N	N	N	N	N	N
	recB	K03582	N	N	N	N	N	N	N	N	N	N
	recC	K03583	N	N	N	N	N	N	N	N	N	N
	recD	K03581	EHU54_03660	EHV01_02180	BST80_03330	D9R21_04365	Y	Y	Y	Y	WP_338965861	DBIGMKEL_00683
	recF	K03629	N	N	N	N	N	N	N	N	N	N
	recA	K03553	EHU54_02070*	EHV01_03840*^	BST80_01330*^	N	N	N**	WP_241460383.1	WP_127092825.1	WP_338966553	DBIGMKEL_00769
	recO	K03584	EHU54_01035	EHV01_04675**	BST80_00805**	D9R21_RS01450 D9R21_RS02535	Y	Y	Y	Y	WP_338965550	DBIGMKEL_01034*^
	recR	K06187	EHU54_00050	EHV01_01385*^ EHV011390*^	BST80_00895	*D9R21_RS00370	Y	Y	Y	Y	WP_338964694*	DBIGMKEL_00558
	ruvA	K03550	N	N	N	D9R21_00990	Y	Y	Y	N***	N	DBIGMKEL_00946*^
	ruvB	K03551	EHU54_00045	EHV01_01395	BST80_00890	D9R21_RS00980 D9R21_RS08060*	Y	Y	Y	Y	WP_338966137***	DBIGMKEL_00945
	ruvC	K01159	N	N	N	N	N	N	N	N	N	N
	recG	K03655	N	N	N	N	N	N	N	N	N	N
	priA	K04066	N	N	N	N	N	N	N	N	N	N
	priB	K02686	N	N	N	N	N	N	N	N	N	N
	priC	K04067	N	N	N	N	N	N	N	N	N	N
	dnaT	K02317	N	N	N	N	N	N	N	N	N	N
Nucleotide excision repair	mdf	K03723	N	N	N	N	N	N	N	N	N	N
	uvrA	K03701	EHU54_00740	EHV01_00495	BST80_00605	D9R21_00705	Y	Y	Y	Y	WP_338965166	DBIGMKEL_00981
	uvrB	K03702	EHU54_00810	EHV01_00665	BST80_00675	D9R21_00830	Y	Y	Y	Y	WP_338965109	DBIGMKEL_00491
	uvrC	K03703	EHU54_03365	EHV01_03610	BST80_04975	D9R21_02280	Y	Y	Y	Y	WP_338963314	DBIGMKEL_00897
Mismatch repair	mutS	K03555	N	N	N	N	N	N	N	N	N	N
	mutL	K03572	N	N	N	N	N	N	N	N	N	N
	mutH	K03573	N	N	N	N	N	N	N	N	N	N
	exo I	K01141	N	N	N	N	N	N	N	N	N	N
	exo VII	K03601 K03602	EHU54_02780 EHU54_02775	EHV01_02850 EHV01_02845	BST80_03880 BST80_03875	D9R21_03165 D9R21_03170	Y	Y	PMBNAAIA_00283 PMBNAAIA_00282	D6D54_07030 D6D54_07035	Sarco_02138 Sarco_02139	DBIGMKEL_01155 DBIGMKEL_01156
	urvD	K03657	EHU54_00225	EHV01_01915	BST80_00555	D9R21_03510	Y	Y	Y	Y	WP_338965382	DBIGMKEL_00103
	ssb	K03111	EHU54_03490 EHU54_03735	EHV01_02460 EHV01_02665 EHV01_04515	BST80_01275 BST80_01865 BST80_03190	D9R21_00305 D9R21_03045 D9R21_03805	Y	Y	Y	D6D54_01055 D6D54_04425	Sarco_01083 Sarco_02040	DBIGMKEL_01101
	lig	K01972	EHU54_00460	EHV01_01320	BST80_01785	D9R21_02190	Y	Y	Y	D6D54_05920	Sarco_00895	DBIGMKEL_00331
	dam	K06223	N	N	N	N	Y	N	N	N	N	DBIGMKEL_00639
Base excision repair	mutM/fpg	K10563	EHU54_02330	EHV01_01855	BST80_05060	D9R21_01250	Y	Y	Y	Y	WP_338964639	DBIGMKEL_00530
	nth	K10773	N	N	N	D9R21_03820	N	Y	Y	D6D54_07170 D6D54_08285	N	N
	alkA	K01247	N	N	N	N	N	N	N	N	N	N
	udg	K21929	N	N	N	N	N	N	N	N	N	N
	tag	K01246	N	N	N	N	N	N	N	N	N	N
	ung	K03648	EHU54_00700	N	BST80_04590	D9R21_02955	Y	Y	Y	Y	WP_338964543	DBIGMKEL_00295
	mutY	K03575	N	N	N	N	N	N	N	N	N	N
	mpg	K03652	N	N	N	N	N	N	N	N	N	N
	xth	K01142	N	N	N	N	N	N	N	N	N	N
	nfo	K01151	EHU54_03830	EHV01_02735	BST80_04265	D9R21_02545	Y	Y	Y	Y	WP_338966033	DBIGMKEL_00729
DNA repair and recombination proteins	phrB	K01669	EHU54_02105	EHV01_03735	BST80_03685	D9R21_02645	Y	N	N	N	N	N
	* internal stop, **frameshifted, *^incomplete; partial in the middle of a contig; missing start, *** TE insertion
